# Identification of evolutionarily conserved nuclear matrix proteins and their prokaryotic origins

**DOI:** 10.1101/863969

**Authors:** Rahul Sureka, Rakesh Mishra

## Abstract

Compared to prokaryotic cells, a typical eukaryotic cell is much more complex along with its endomembrane system and membrane-bound organelles. Although the endosymbiosis theories convincingly explain the evolution of membrane-bound organelles such as mitochondria and chloroplasts, very little is understood about the evolutionary origins of the nucleus, the defining feature of eukaryotes. Most studies on nuclear evolution have not been able to take into consideration the underlying structural framework of the nucleus, attributed to the nuclear matrix (NuMat), a ribonucleoproteinaceous structure. This can largely be attributed to the lack of annotation of its core components. Since, NuMat has been shown to provide a structural platform for facilitating a variety of nuclear functions such as replication, transcription, and splicing, it is important to identify its protein components to better understand these processes. In this study, we address this issue using the developing embryos of *D. melanogaster* and *D. rerio* and identify 362 core NuMat proteins that are conserved between the two organisms. We find that of them, 132 protein groups have originated from pre-existing proteins in prokaryotes. While 51 were conserved across all eukaryotic supergroups, 17 new proteins evolved before the evolution of the last eukaryotic common ancestor and together these 68 proteins out of the 362 core conserved NuMat proteins are conserved across all eukaryotes indicating their indispensable nature for nuclear function for over 1.5 billion years of eukaryotic history. Our analysis paves the way to understand the evolution of the complex internal nuclear architecture and its functions.
