## Supplementary material for "Identification of evolutionarily conserved nuclear matrix proteins and their prokaryotic origins": Supp Table 3

### Sheet: Early_orthologous_NuMat_protein
Danio_NuMat_protein_ID	Drosophila_NuMat_protein_ID	% Identity	E-value
sp|B0R061|SMRDA_DANRE	sp|O16102|CHD3_DROME	37.02	4e-86
sp|Q9MIY7|COX2_DANRE	sp|P00408|COX2_DROME	61.78	7e-104
sp|Q9PTP1|PCNA_DANRE	sp|P17917|PCNA_DROME	68.46	3e-137
tr|Q7T340|Q7T340_DANRE	sp|P32234|128UP_DROME	81.64	0
tr|Q7ZU82|Q7ZU82_DANRE	sp|P46863|KL61_DROME	38.43	1e-33
tr|Q6DRK7|Q6DRK7_DANRE	sp|P52304|POLO_DROME	51.41	0
tr|F1QN45|F1QN45_DANRE	sp|P98159|NUDEL_DROME	38.05	2e-11
tr|F1QN45|F1QN45_DANRE	sp|P98163|YL_DROME	40.27	5e-32
tr|F1R7F6|F1R7F6_DANRE	sp|Q09332|UGGG_DROME	42.72	0
tr|Q6DRD1|Q6DRD1_DANRE	sp|Q24439|ATPO_DROME	47.28	1e-55
tr|B8JIS1|B8JIS1_DANRE	sp|Q94516|AT5F1_DROME	52.24	5e-70
tr|Q90WA5|Q90WA5_DANRE	sp|Q9V438|PDIA6_DROME	55.97	4e-169
sp|Q6NZS4|RTCB_DANRE	sp|Q9VIW7|RTCB_DROME	84.49	0
tr|F1QEM3|F1QEM3_DANRE	sp|Q9VKN7|AURKB_DROME	53.88	1e-103
sp|B0R061|SMRDA_DANRE	sp|Q9VL72|SMRCD_DROME	44.77	0
tr|B8JIP2|B8JIP2_DANRE	sp|Q9VPH2|PRI2_DROME	42.68	2e-113
tr|B8A509|B8A509_DANRE	sp|Q9XYP8|GCP3_DROME	35.04	1e-143
tr|A0A0R4IRQ3|A0A0R4IRQ3_DANRE	tr|A0A0B4K6U6|A0A0B4K6U6_DROME	43.42	1e-15
tr|R4GE02|R4GE02_DANRE	tr|A0A0B4KH25|A0A0B4KH25_DROME	65	9e-28
tr|Q1LUU7|Q1LUU7_DANRE	tr|A0A0B4LGW1|A0A0B4LGW1_DROME	37.44	1e-27
tr|F1QGG3|F1QGG3_DANRE	tr|A0A0B4LH53|A0A0B4LH53_DROME	59.33	0
sp|A2BGR3|ERC6L_DANRE	tr|A0A0B4LHR3|A0A0B4LHR3_DROME	37.22	1e-28
tr|Q1LUU7|Q1LUU7_DANRE	tr|A0A0B4LI25|A0A0B4LI25_DROME	38.19	2e-98
tr|F1Q8J4|F1Q8J4_DANRE	tr|A1ZBJ2|A1ZBJ2_DROME	55.66	0
tr|F1RDA6|F1RDA6_DANRE	tr|A4V449|A4V449_DROME	61.51	0
tr|F8W4P0|F8W4P0_DANRE	tr|M9PBB5|M9PBB5_DROME	51.14	2e-160
tr|F1RBU6|F1RBU6_DANRE	tr|M9PBQ4|M9PBQ4_DROME	50.31	8e-168
tr|B3DIV6|B3DIV6_DANRE	tr|M9PCG1|M9PCG1_DROME	50.33	1e-134
sp|Q9PU58|NIPS2_DANRE	tr|M9PJP0|M9PJP0_DROME	49.62	6e-89
tr|Q6DI36|Q6DI36_DANRE	tr|O18336|O18336_DROME	40.12	4e-46
tr|F1QEM3|F1QEM3_DANRE	tr|O46308|O46308_DROME	38.05	3e-36
tr|Q7ZU79|Q7ZU79_DANRE	tr|O96989|O96989_DROME	41.41	1e-160
tr|A5WVI9|A5WVI9_DANRE	tr|Q7JUZ6|Q7JUZ6_DROME	43.56	8e-18
tr|B0S6P6|B0S6P6_DANRE	tr|Q7K4L8|Q7K4L8_DROME	41.58	2e-89
tr|Q7T181|Q7T181_DANRE	tr|Q8IP71|Q8IP71_DROME	46.32	6e-80
tr|B0S729|B0S729_DANRE	tr|Q9VCN6|Q9VCN6_DROME	45.11	2e-101
tr|Q6PBX2|Q6PBX2_DANRE	tr|Q9VD29|Q9VD29_DROME	71.94	3e-104
tr|Q7T340|Q7T340_DANRE	tr|Q9VDV2|Q9VDV2_DROME	57.92	3e-154
tr|F1QEM3|F1QEM3_DANRE	tr|Q9VGF9|Q9VGF9_DROME	57.33	4e-128
tr|F1QHN1|F1QHN1_DANRE	tr|Q9VRQ2|Q9VRQ2_DROME	46.39	2e-63
tr|A0A0G2KY03|A0A0G2KY03_DANRE	tr|Q9VUS0|Q9VUS0_DROME	39.57	2e-44
tr|F1Q8J4|F1Q8J4_DANRE	tr|Q9VVU1|Q9VVU1_DROME	35.57	4e-69
tr|A3KPX2|A3KPX2_DANRE	tr|Q9VW13|Q9VW13_DROME	45.3	6e-152
tr|A3KPX2|A3KPX2_DANRE	tr|Q9VYW4|Q9VYW4_DROME	64.38	0
tr|F1QPS1|F1QPS1_DANRE	tr|Q9VZU8|Q9VZU8_DROME	54.96	2e-154
tr|F1QRY1|F1QRY1_DANRE	tr|Q9W227|Q9W227_DROME	41.18	2e-27
tr|Q1LUU7|Q1LUU7_DANRE	tr|Q9XZ29|Q9XZ29_DROME	39.3	4e-56
tr|X1WCF3|X1WCF3_DANRE	tr|X2JEB4|X2JEB4_DROME	36.92	1e-124

### Sheet: Core_orthologous_NuMat_proteins
Danio_NuMat_protein_ID	Drosophila_NuMat_protein_ID	% Identity	E-value
tr|Q5BJJ2|Q5BJJ2_DANRE	sp|O16797|RL3_DROME	73.75	0
sp|Q7ZU99|TERA_DANRE	sp|O18413|PRS8_DROME	42.74	3e-61
tr|Q7T3L7|Q7T3L7_DANRE	sp|O61443|MK14B_DROME	35.57	1e-51
tr|A0A0R4IMS9|A0A0R4IMS9_DANRE	sp|P04052|RPB1_DROME	70.73	0
tr|Q6TGS5|Q6TGS5_DANRE	sp|P06605|TBA3_DROME	89.52	0
tr|Q6TGS5|Q6TGS5_DANRE	sp|P06606|TBA4_DROME	67.53	0
tr|Q7ZW95|Q7ZW95_DANRE	sp|P09180|RL4_DROME	62.33	2e-167
tr|Q6P3J5|Q6P3J5_DANRE	sp|P13060|EF2_DROME	79.08	0
tr|A0A0R4IUF0|A0A0R4IUF0_DANRE	sp|P15348|TOP2_DROME	61.85	0
tr|Q7SXA3|Q7SXA3_DANRE	sp|P15357|RS27A_DROME	91.67	7e-92
tr|F1QBD7|F1QBD7_DANRE	sp|P17210|KINH_DROME	40.41	1e-72
tr|Q6P6F0|Q6P6F0_DANRE	sp|P17704|RS17_DROME	78.12	2e-69
tr|A0A0R4IGK7|A0A0R4IGK7_DANRE	sp|P17886|CRN_DROME	67.71	0
tr|Q6NWB3|Q6NWB3_DANRE	sp|P21187|PABP_DROME	39.63	2e-28
tr|Q802C9|Q802C9_DANRE	sp|P23128|DDX6_DROME	38.04	1e-88
tr|Q7T3L7|Q7T3L7_DANRE	sp|P23572|CDK1_DROME	72.92	6e-163
tr|X1WCS8|X1WCS8_DANRE	sp|P25007|PPIA_DROME	59.63	2e-63
tr|Q6NY65|Q6NY65_DANRE	sp|P25171|RCC1_DROME	46.65	3e-100
tr|A0A0R4IIX4|A0A0R4IIX4_DANRE	sp|P25991|SUF_DROME	57.95	0
tr|F1R9W2|F1R9W2_DANRE	sp|P26802|DDX51_DROME	37.19	1e-106
tr|Q6DHL6|Q6DHL6_DANRE	sp|P29327|RS6_DROME	76.15	5e-131
tr|A0A0R4IVB0|A0A0R4IVB0_DANRE	sp|P29843|HSP7A_DROME	80.5	0
tr|Q08BA1|Q08BA1_DANRE	sp|P35381|ATPA_DROME	81.92	0
tr|F1Q5P6|F1Q5P6_DANRE	sp|P35600|RFC1_DROME	47.01	0
tr|F1QLV3|F1QLV3_DANRE	sp|P35875|PARP_DROME	42.2	1e-124
sp|Q6P5L3|RL19_DANRE	sp|P36241|RL19_DROME	76.68	8e-97
sp|Q7ZWJ4|RL18A_DANRE	sp|P41093|RL18A_DROME	68.18	7e-88
sp|Q8JGS9|RS18_DANRE	sp|P41094|RS18_DROME	78.29	4e-89
sp|Q66HV4|COPB_DANRE	sp|P45437|COPB_DROME	67.12	0
sp|Q7ZVI7|ACTB1_DANRE	sp|P45889|ACTZ_DROME	54.2	5e-152
sp|Q6PC14|RL23_DANRE	sp|P48159|RL23_DROME	87.86	1e-88
tr|A0A0R4IF65|A0A0R4IF65_DANRE	sp|P49735|MCM2_DROME	65.47	0
tr|B8JIQ0|B8JIQ0_DANRE	sp|P49846|TAF5_DROME	46.31	0
tr|F1QGC2|F1QGC2_DANRE	sp|P49847|TAF6_DROME	50	3e-177
tr|F1R7L3|F1R7L3_DANRE	sp|P51406|BYS_DROME	51.07	1e-141
tr|F1QG82|F1QG82_DANRE	sp|P52295|IMA_DROME	50.78	1e-169
tr|F1R0T0|F1R0T0_DANRE	sp|P53034|RFC2_DROME	72.35	6e-174
sp|Q7ZVI7|ACTB1_DANRE	sp|P53501|ACT3_DROME	95.45	0
sp|Q6PBY1|RS3A_DANRE	sp|P55830|RS3A_DROME	65.6	4e-119
tr|A0A0R4I9V4|A0A0R4I9V4_DANRE	sp|P91875|RPA1_DROME	44.29	0
tr|E9QJ96|E9QJ96_DANRE	sp|P92177|1433E_DROME	67.12	1e-106
tr|F1R9P5|F1R9P5_DANRE	sp|Q00963|SPTCB_DROME	37.13	3e-30
tr|Q801U4|Q801U4_DANRE	sp|Q02427|RBP1_DROME	71.43	6e-34
tr|F1QEB4|F1QEB4_DANRE	sp|Q05344|SSRP1_DROME	53.33	0
tr|Q9I9E5|Q9I9E5_DANRE	sp|Q05856|RSMB_DROME	69.8	2e-64
tr|Q7ZV05|Q7ZV05_DANRE	sp|Q0E9B6|RS11_DROME	73.58	1e-78
tr|Q6NYS3|Q6NYS3_DANRE	sp|Q24311|CUL1_DROME	62.58	0
tr|A0A0R4I9F5|A0A0R4I9F5_DANRE	sp|Q24319|OST48_DROME	62.21	0
tr|B8A552|B8A552_DANRE	sp|Q24368|ISWI_DROME	74.37	0
sp|Q6NY74|RFA1_DANRE	sp|Q24492|RFA1_DROME	42.08	2e-167
tr|A0A0R4IPH2|A0A0R4IPH2_DANRE	sp|Q24560|TBB1_DROME	96.97	0
tr|Q1LXD4|Q1LXD4_DANRE	sp|Q24572|CAF1_DROME	91.44	0
tr|A2AWA1|A2AWA1_DANRE	sp|Q27268|DX39B_DROME	83.29	0
tr|I3ISH2|I3ISH2_DANRE	sp|Q27272|TAF9_DROME	55	3e-47
tr|F1R9N4|F1R9N4_DANRE	sp|Q5LJZ2|SET1_DROME	52.29	3e-39
tr|E9QIQ3|E9QIQ3_DANRE	sp|Q7JXF5|NUP62_DROME	49.76	4e-64
tr|F1R692|F1R692_DANRE	sp|Q7K2B0|RRP8_DROME	43.75	1e-64
tr|B8JI50|B8JI50_DANRE	sp|Q7K3D8|DMAP1_DROME	51.46	9e-138
sp|Q7ZU99|TERA_DANRE	sp|Q7KN62|TERA_DROME	82.69	0
tr|A0A0R4IH79|A0A0R4IH79_DANRE	sp|Q7KUT2|LONM_DROME	62.58	0
tr|A0A0R4IGM2|A0A0R4IGM2_DANRE	sp|Q7PLI2|NIPB_DROME	40.91	1e-20
sp|Q1LXC9|INT3_DANRE	sp|Q7PLS8|INT3_DROME	36.89	0
tr|A8WIN6|A8WIN6_DANRE	sp|Q7YU24|MARF_DROME	47.56	0
tr|A5A4L9|A5A4L9_DANRE	sp|Q8IRG6|SPT16_DROME	58.92	0
tr|A2CET0|A2CET0_DANRE	sp|Q8MSU4|SYMPK_DROME	36.95	0
tr|F1R9N4|F1R9N4_DANRE	sp|Q8MT36|MES4_DROME	35.71	4e-17
tr|F1QZ57|F1QZ57_DANRE	sp|Q8T6B9|PUF68_DROME	53.46	6e-47
tr|F1R653|F1R653_DANRE	sp|Q94517|HDAC1_DROME	76.86	0
sp|Q6NYV9|LEO1_DANRE	sp|Q94546|ATU_DROME	48.85	4e-106
sp|Q6IQ97|RBM41_DANRE	sp|Q94901|LARK_DROME	49.72	7e-59
tr|F1Q712|F1Q712_DANRE	sp|Q9U3V9|XMAS2_DROME	39.13	8e-99
sp|Q6AXJ2|EI3HA_DANRE	sp|Q9U9Q4|EIF3H_DROME	46.53	8e-107
tr|F1RCB2|F1RCB2_DANRE	sp|Q9V3C0|DDX41_DROME	38.93	2e-96
tr|F1QVV4|F1QVV4_DANRE	sp|Q9V3D6|CPSF2_DROME	53.52	0
sp|Q6P0V6|RL8_DANRE	sp|Q9V3G1|RL8_DROME	80.8	1e-148
tr|X1WCS8|X1WCS8_DANRE	sp|Q9V3G3|PPIE_DROME	56.79	6e-60
tr|Q7T2E1|Q7T2E1_DANRE	sp|Q9V3J4|SEC13_DROME	59.6	2e-130
tr|F1QD27|F1QD27_DANRE	sp|Q9V460|SPT5H_DROME	53.68	0
tr|B0S7S1|B0S7S1_DANRE	sp|Q9V461|MCM6_DROME	61.47	0
tr|F1Q750|F1Q750_DANRE	sp|Q9V4C8|HCF_DROME	67.6	0
tr|F6NXE7|F6NXE7_DANRE	sp|Q9V726|CPSF1_DROME	44.21	0
tr|A0A0R4IM33|A0A0R4IM33_DANRE	sp|Q9V9K7|SRRT_DROME	50.5	3e-139
tr|Q5U3T4|Q5U3T4_DANRE	sp|Q9VAH9|INT11_DROME	40.35	2e-110
tr|Q5SPB7|Q5SPB7_DANRE	sp|Q9VDY1|INO80_DROME	53.79	0
tr|Q6P0C5|Q6P0C5_DANRE	sp|Q9VEB3|RPF2_DROME	48.4	3e-88
sp|Q08BY1|MED17_DANRE	sp|Q9VEC1|MED17_DROME	42.2	8e-168
tr|Q5TZE9|Q5TZE9_DANRE	sp|Q9VEX5|INT13_DROME	41.38	3e-140
sp|Q6NZ06|ILF2_DANRE	sp|Q9VG73|ILF2_DROME	56.85	4e-151
tr|A0A0R4IMS3|A0A0R4IMS3_DANRE	sp|Q9VGN9|RLP24_DROME	49.12	2e-16
tr|F1QK71|F1QK71_DANRE	sp|Q9VGW6|MCM5_DROME	67.79	0
sp|P83571|RUVB2_DANRE	sp|Q9VH07|RUVB1_DROME	43.54	1e-124
tr|A0A0R4IKW3|A0A0R4IKW3_DANRE	sp|Q9VHS8|IF4A3_DROME	87.28	0
tr|F1QFC4|F1QFC4_DANRE	sp|Q9VIF0|NOC2L_DROME	36.41	1e-140
tr|B0S6B1|B0S6B1_DANRE	sp|Q9VJ87|CWC22_DROME	65.18	0
tr|Q1LYQ9|Q1LYQ9_DANRE	sp|Q9VKD3|NFS1_DROME	78.57	0
tr|F1RA89|F1RA89_DANRE	sp|Q9VM17|SOSSB_DROME	56.76	8e-41
tr|Q1LYB7|Q1LYB7_DANRE	sp|Q9VNE9|RL13A_DROME	56.44	3e-85
tr|F1R3T3|F1R3T3_DANRE	sp|Q9VNV3|DDX1_DROME	58.07	0
tr|A0A0R4IPD5|A0A0R4IPD5_DANRE	sp|Q9VPC0|KP58_DROME	67.15	0
sp|F1Q8W0|CATIN_DANRE	sp|Q9VR99|CATIN_DROME	51.78	0
tr|A2CG95|A2CG95_DANRE	sp|Q9VSA3|ACADM_DROME	73.55	0
sp|Q8JGR7|INT7_DANRE	sp|Q9VT41|INT7_DROME	36.25	2e-177
sp|Q6PC69|RL10A_DANRE	sp|Q9VTP4|R10AB_DROME	76.74	7e-108
tr|B0S754|B0S754_DANRE	sp|Q9VUV9|U520_DROME	73.78	0
tr|Q6NV33|Q6NV33_DANRE	sp|Q9VWH4|IDH3A_DROME	71.6	0
tr|Q802C8|Q802C8_DANRE	sp|Q9VYG2|BAP60_DROME	78.61	0
tr|A0A0R4ISX6|A0A0R4ISX6_DANRE	sp|Q9VYV3|TXND5_DROME	37.61	3e-19
tr|A0A0R4IBJ2|A0A0R4IBJ2_DANRE	sp|Q9VZE6|BRX1_DROME	62.01	2e-107
tr|E9QDB5|E9QDB5_DANRE	sp|Q9W0P8|MED14_DROME	37.78	0
tr|A0A0R4IJ75|A0A0R4IJ75_DANRE	sp|Q9W1C5|INT1_DROME	37.82	0
tr|A0A0R4IAI1|A0A0R4IAI1_DANRE	sp|Q9W1R5|VIR_DROME	44.72	7e-27
tr|A0A0R4ICY8|A0A0R4ICY8_DANRE	sp|Q9W1X7|MED23_DROME	48.75	0
tr|A5WVQ0|A5WVQ0_DANRE	sp|Q9W3C1|NAT10_DROME	53.2	0
tr|E7F2X3|E7F2X3_DANRE	sp|Q9W3E1|INT4_DROME	36.27	8e-170
tr|B0UYL7|B0UYL7_DANRE	sp|Q9W485|INT6_DROME	45.62	1e-172
tr|Q6PC13|Q6PC13_DANRE	tr|A0A023GQA5|A0A023GQA5_DROME	52.99	1e-88
tr|A0A0R4IP07|A0A0R4IP07_DANRE	tr|A0A0B4JD11|A0A0B4JD11_DROME	58.22	7e-156
tr|F1Q9K1|F1Q9K1_DANRE	tr|A0A0B4JDA0|A0A0B4JDA0_DROME	47	0
sp|P62247|RS8_DANRE	tr|A0A0B4K6N1|A0A0B4K6N1_DROME	68.75	1e-98
tr|E7FAY1|E7FAY1_DANRE	tr|A0A0B4K6W1|A0A0B4K6W1_DROME	38.53	2e-37
tr|E7FB83|E7FB83_DANRE	tr|A0A0B4KEE4|A0A0B4KEE4_DROME	39.4	4e-68
tr|E9QJ96|E9QJ96_DANRE	tr|A0A0B4KEH0|A0A0B4KEH0_DROME	81.86	1e-138
tr|B3DFN3|B3DFN3_DANRE	tr|A0A0B4KFY9|A0A0B4KFY9_DROME	37.16	1e-101
tr|A3KPR4|A3KPR4_DANRE	tr|A0A0B4KFZ9|A0A0B4KFZ9_DROME	99.03	1e-67
tr|F1RCB2|F1RCB2_DANRE	tr|A0A0B4KGU4|A0A0B4KGU4_DROME	66.45	0
tr|Q6NSN6|Q6NSN6_DANRE	tr|A0A0B4KHS9|A0A0B4KHS9_DROME	87.42	0
tr|F1R7N4|F1R7N4_DANRE	tr|A0A0B4KI43|A0A0B4KI43_DROME	48.99	4e-84
tr|Q6NZV2|Q6NZV2_DANRE	tr|A0A0B4LEV2|A0A0B4LEV2_DROME	62.83	0
tr|Q6DRI5|Q6DRI5_DANRE	tr|A0A0B4LEY9|A0A0B4LEY9_DROME	58.87	0
tr|A5D6S0|A5D6S0_DANRE	tr|A0A0B4LF82|A0A0B4LF82_DROME	63.3	2e-32
tr|F1QFC0|F1QFC0_DANRE	tr|A0A0B4LFD2|A0A0B4LFD2_DROME	74.93	0
tr|A8KB78|A8KB78_DANRE	tr|A0A0B4LFD9|A0A0B4LFD9_DROME	90.91	5e-90
tr|Q1LWH1|Q1LWH1_DANRE	tr|A0A0B4LG52|A0A0B4LG52_DROME	89.36	4e-90
tr|Q6NW62|Q6NW62_DANRE	tr|A0A0B4LGB9|A0A0B4LGB9_DROME	48.55	3e-51
tr|F1Q529|F1Q529_DANRE	tr|A0A0B4LGR2|A0A0B4LGR2_DROME	59.55	0
tr|F1QLW8|F1QLW8_DANRE	tr|A0A0B4LHF7|A0A0B4LHF7_DROME	73.8	0
tr|F1QUP3|F1QUP3_DANRE	tr|A0A0B4LHK4|A0A0B4LHK4_DROME	36.92	7e-13
tr|F1R889|F1R889_DANRE	tr|A0A0B4LHV4|A0A0B4LHV4_DROME	35.4	4e-128
tr|A2CEM4|A2CEM4_DANRE	tr|A0A0B4LHV8|A0A0B4LHV8_DROME	55.53	0
tr|A0A0R4IXL0|A0A0R4IXL0_DANRE	tr|A0A0B4LI86|A0A0B4LI86_DROME	85.7	0
sp|Q7ZU99|TERA_DANRE	tr|A0A0B4LIJ0|A0A0B4LIJ0_DROME	45.11	2e-61
tr|A8DZG2|A8DZG2_DANRE	tr|A0A0C4DHG5|A0A0C4DHG5_DROME	64.21	1e-75
sp|O57521|HS90B_DANRE	tr|A1Z6L9|A1Z6L9_DROME	45.67	3e-48
tr|A0A0R4IP12|A0A0R4IP12_DANRE	tr|A1Z8S6|A1Z8S6_DROME	35.82	0
tr|A0A0R4J8E6|A0A0R4J8E6_DANRE	tr|A1Z8U0|A1Z8U0_DROME	91.44	0
tr|Q5BJ17|Q5BJ17_DANRE	tr|A1Z9E3|A1Z9E3_DROME	67.07	0
tr|Q1LY92|Q1LY92_DANRE	tr|A1Z9G2|A1Z9G2_DROME	64.21	0
tr|E7F7E3|E7F7E3_DANRE	tr|A1Z9L3|A1Z9L3_DROME	77.72	0
tr|B0S585|B0S585_DANRE	tr|A1ZBF1|A1ZBF1_DROME	55.28	3e-51
tr|Q6IQV0|Q6IQV0_DANRE	tr|A4V2B8|A4V2B8_DROME	87.69	0
tr|Q7T2P2|Q7T2P2_DANRE	tr|A4V303|A4V303_DROME	70.74	0
tr|F1RDV2|F1RDV2_DANRE	tr|A4V383|A4V383_DROME	36.72	5e-60
tr|A0A1L1QZG0|A0A1L1QZG0_DANRE	tr|A4V391|A4V391_DROME	49.52	8e-26
tr|F1QA55|F1QA55_DANRE	tr|A4V3G8|A4V3G8_DROME	41.98	3e-83
tr|A9JRA8|A9JRA8_DANRE	tr|A4V4A1|A4V4A1_DROME	65.27	8e-167
sp|P79735|RAN_DANRE	tr|A4V4A5|A4V4A5_DROME	88.35	4e-139
tr|E7F3J2|E7F3J2_DANRE	tr|A8E6M1|A8E6M1_DROME	37.62	7e-34
tr|F1QZA4|F1QZA4_DANRE	tr|A8JRB8|A8JRB8_DROME	53.53	2e-135
tr|Q6DHS3|Q6DHS3_DANRE	tr|A8Y560|A8Y560_DROME	75.98	5e-114
tr|Q6P5M3|Q6P5M3_DANRE	tr|C6SUW3|C6SUW3_DROME	90.29	1e-112
sp|Q92005|EF1A_DANRE	tr|C6TP87|C6TP87_DROME	85.93	0
tr|A0A0R4IVB0|A0A0R4IVB0_DANRE	tr|C7LA75|C7LA75_DROME	85.62	0
tr|Q802C9|Q802C9_DANRE	tr|C9QP42|C9QP42_DROME	74.87	0
tr|F1QFV6|F1QFV6_DANRE	tr|D1Z3A1|D1Z3A1_DROME	43.94	1e-36
tr|Q7ZV23|Q7ZV23_DANRE	tr|D2NUK9|D2NUK9_DROME	76.56	5e-70
tr|A0A0R4IIZ7|A0A0R4IIZ7_DANRE	tr|E1JHA4|E1JHA4_DROME	40.46	1e-44
tr|E7FFQ2|E7FFQ2_DANRE	tr|E1JI11|E1JI11_DROME	52.92	2e-72
tr|F1QFV2|F1QFV2_DANRE	tr|E1JIK0|E1JIK0_DROME	59.55	7e-75
tr|Q7T3L7|Q7T3L7_DANRE	tr|E1JIR3|E1JIR3_DROME	58.53	2e-123
tr|F1QBS1|F1QBS1_DANRE	tr|E1JJ68|E1JJ68_DROME	65.52	0
tr|Q1LYC2|Q1LYC2_DANRE	tr|E1JJ72|E1JJ72_DROME	49.97	0
tr|F1QXF4|F1QXF4_DANRE	tr|E2QCS8|E2QCS8_DROME	41.29	0
tr|F1QSS0|F1QSS0_DANRE	tr|E2QD64|E2QD64_DROME	41.57	1e-122
tr|Q6PBW7|Q6PBW7_DANRE	tr|E2QD65|E2QD65_DROME	64.75	1e-60
tr|Q6P3L3|Q6P3L3_DANRE	tr|F3YDH0|F3YDH0_DROME	80.76	0
tr|Q6TLG8|Q6TLG8_DANRE	tr|G3M3A2|G3M3A2_DROME	84.42	9e-141
tr|F1R889|F1R889_DANRE	tr|G7H829|G7H829_DROME	38.73	6e-143
tr|Q642H5|Q642H5_DANRE	tr|M9MQH9|M9MQH9_DROME	75.17	0
sp|A4VCH0|SAC1B_DANRE	tr|M9MRM4|M9MRM4_DROME	46.84	0
tr|B8JI00|B8JI00_DANRE	tr|M9MRQ9|M9MRQ9_DROME	72.52	9e-152
tr|A0A0R4IMZ8|A0A0R4IMZ8_DANRE	tr|M9NDC3|M9NDC3_DROME	62.56	0
tr|Q7ZTX2|Q7ZTX2_DANRE	tr|M9NDM4|M9NDM4_DROME	95.05	0
tr|A0A0G2KFV1|A0A0G2KFV1_DANRE	tr|M9NDX3|M9NDX3_DROME	64.35	7e-106
tr|Q803G3|Q803G3_DANRE	tr|M9NE01|M9NE01_DROME	41.61	2e-67
tr|B3DFN3|B3DFN3_DANRE	tr|M9NE89|M9NE89_DROME	38.05	1e-120
tr|E7FH24|E7FH24_DANRE	tr|M9NEL3|M9NEL3_DROME	48.65	0
tr|A0A0R4IVN8|A0A0R4IVN8_DANRE	tr|M9NEV0|M9NEV0_DROME	45.45	4e-14
tr|Q6NWC3|Q6NWC3_DANRE	tr|M9PB84|M9PB84_DROME	83.7	2e-139
sp|O57521|HS90B_DANRE	tr|M9PBL3|M9PBL3_DROME	79.53	0
tr|F1RB94|F1RB94_DANRE	tr|M9PBM1|M9PBM1_DROME	81.91	2e-115
tr|Q801U4|Q801U4_DANRE	tr|M9PC85|M9PC85_DROME	70.51	5e-33
sp|O42248|GBLP_DANRE	tr|M9PCC1|M9PCC1_DROME	77.14	0
tr|F1QBD7|F1QBD7_DANRE	tr|M9PCX3|M9PCX3_DROME	40.96	5e-66
tr|Q08BV5|Q08BV5_DANRE	tr|M9PD65|M9PD65_DROME	42.54	9e-90
tr|E7F366|E7F366_DANRE	tr|M9PE12|M9PE12_DROME	51.03	2e-106
tr|E7FAZ7|E7FAZ7_DANRE	tr|M9PEB2|M9PEB2_DROME	55.26	7e-45
sp|Q90Z10|RL13_DANRE	tr|M9PFF0|M9PFF0_DROME	64.36	8e-88
tr|Q1MTE3|Q1MTE3_DANRE	tr|M9PFM5|M9PFM5_DROME	62.26	0
sp|P83571|RUVB2_DANRE	tr|M9PFN1|M9PFN1_DROME	77.33	0
tr|Q6DRP3|Q6DRP3_DANRE	tr|M9PGQ6|M9PGQ6_DROME	62.43	0
tr|Q6DGL0|Q6DGL0_DANRE	tr|M9PHM6|M9PHM6_DROME	67.4	5e-86
tr|F1RBT2|F1RBT2_DANRE	tr|M9PIA6|M9PIA6_DROME	50.96	0
tr|A0A0R4IGI1|A0A0R4IGI1_DANRE	tr|M9PJN8|M9PJN8_DROME	76.19	0
sp|Q8UVK2|SPT6H_DANRE	tr|N0D8I3|N0D8I3_DROME	47.88	0
tr|A5WV65|A5WV65_DANRE	tr|O77434|O77434_DROME	56.28	1e-85
tr|Q6TEL1|Q6TEL1_DANRE	tr|O96689|O96689_DROME	50.72	1e-118
tr|Q7ZV11|Q7ZV11_DANRE	tr|O97183|O97183_DROME	66.91	5e-147
tr|Q6PC13|Q6PC13_DANRE	tr|Q0E924|Q0E924_DROME	75.59	4e-144
tr|A0A0R4IYT0|A0A0R4IYT0_DANRE	tr|Q0KHU2|Q0KHU2_DROME	40.38	2e-110
tr|Q1L8R2|Q1L8R2_DANRE	tr|Q24113|Q24113_DROME	38.7	3e-70
tr|A0A0R4IPE4|A0A0R4IPE4_DANRE	tr|Q2EZ47|Q2EZ47_DROME	51.52	0
tr|A0A0R4ISX6|A0A0R4ISX6_DANRE	tr|Q3YMU0|Q3YMU0_DROME	41.57	3e-17
tr|E7FAY1|E7FAY1_DANRE	tr|Q4V6X9|Q4V6X9_DROME	40.96	2e-35
tr|F1R3G4|F1R3G4_DANRE	tr|Q59E58|Q59E58_DROME	62.34	0
tr|F8W428|F8W428_DANRE	tr|Q5BI50|Q5BI50_DROME	65.43	0
tr|A0A0R4IA19|A0A0R4IA19_DANRE	tr|Q6NQY9|Q6NQY9_DROME	40.46	7e-172
tr|F1QTB5|F1QTB5_DANRE	tr|Q76NQ0|Q76NQ0_DROME	48.03	3e-142
tr|Q8JGR2|Q8JGR2_DANRE	tr|Q7JQN4|Q7JQN4_DROME	38.4	4e-72
tr|H9GXF8|H9GXF8_DANRE	tr|Q7JVP4|Q7JVP4_DROME	52.89	6e-34
tr|A0A0R4IXF1|A0A0R4IXF1_DANRE	tr|Q7JXU4|Q7JXU4_DROME	47.46	0
tr|F1R473|F1R473_DANRE	tr|Q7K012|Q7K012_DROME	57.24	0
tr|F1QJR8|F1QJR8_DANRE	tr|Q7K0K1|Q7K0K1_DROME	47.37	2e-40
tr|A3KDM3|A3KDM3_DANRE	tr|Q7K0X3|Q7K0X3_DROME	67	0
tr|A0A0R4IMI4|A0A0R4IMI4_DANRE	tr|Q7K2X8|Q7K2X8_DROME	55.69	4e-135
tr|Q7ZU96|Q7ZU96_DANRE	tr|Q7K3J0|Q7K3J0_DROME	61.65	0
tr|E7F3I8|E7F3I8_DANRE	tr|Q7K3M5|Q7K3M5_DROME	80.4	0
tr|Q5BJ17|Q5BJ17_DANRE	tr|Q7K3V6|Q7K3V6_DROME	54.38	2e-158
tr|Q6PH46|Q6PH46_DANRE	tr|Q7KKI0|Q7KKI0_DROME	38.12	2e-103
tr|Q7ZV92|Q7ZV92_DANRE	tr|Q7KLW9|Q7KLW9_DROME	67.65	0
tr|F1RCY7|F1RCY7_DANRE	tr|Q7KMJ6|Q7KMJ6_DROME	42.8	2e-42
tr|A0A0R4IFJ4|A0A0R4IFJ4_DANRE	tr|Q7KN97|Q7KN97_DROME	70.47	0
tr|A0A0R4IR17|A0A0R4IR17_DANRE	tr|Q7KSE8|Q7KSE8_DROME	37.57	1e-29
sp|Q7ZU99|TERA_DANRE	tr|Q7KU82|Q7KU82_DROME	46.2	2e-84
tr|E7F4R9|E7F4R9_DANRE	tr|Q7KUB0|Q7KUB0_DROME	48.05	4e-120
tr|Q6P2B0|Q6P2B0_DANRE	tr|Q7KVX5|Q7KVX5_DROME	44.83	2e-47
tr|A0A0R4IUQ9|A0A0R4IUQ9_DANRE	tr|Q86BI3|Q86BI3_DROME	47.41	2e-90
tr|A0A0R4IFJ4|A0A0R4IFJ4_DANRE	tr|Q8I0S9|Q8I0S9_DROME	40.05	1e-94
tr|Q9PTK4|Q9PTK4_DANRE	tr|Q8IH14|Q8IH14_DROME	47.22	2e-53
sp|P62084|RS7_DANRE	tr|Q8IMI7|Q8IMI7_DROME	71.5	9e-97
tr|Q4KMD2|Q4KMD2_DANRE	tr|Q8IPX7|Q8IPX7_DROME	42.01	8e-63
tr|Q5SPB7|Q5SPB7_DANRE	tr|Q8MLW2|Q8MLW2_DROME	54.22	6e-54
tr|F1QBS1|F1QBS1_DANRE	tr|Q8MZI3|Q8MZI3_DROME	66.22	0
tr|Q8JGR2|Q8JGR2_DANRE	tr|Q8SY39|Q8SY39_DROME	43.38	0
sp|Q6NZZ9|RBM22_DANRE	tr|Q95RB1|Q95RB1_DROME	59.84	1e-175
tr|Q6DRE5|Q6DRE5_DANRE	tr|Q95WY3|Q95WY3_DROME	67.74	0
tr|A7MCR5|A7MCR5_DANRE	tr|Q9U9Q1|Q9U9Q1_DROME	60.67	7e-169
tr|Q6P0G2|Q6P0G2_DANRE	tr|Q9U9Q2|Q9U9Q2_DROME	40.7	9e-11
tr|A0A0R4IEM8|A0A0R4IEM8_DANRE	tr|Q9V3W7|Q9V3W7_DROME	66.84	3e-84
tr|A8DZA0|A8DZA0_DANRE	tr|Q9V3Y5|Q9V3Y5_DROME	72.97	1e-47
tr|F1QG82|F1QG82_DANRE	tr|Q9V455|Q9V455_DROME	48.48	3e-167
tr|Q6IQQ0|Q6IQQ0_DANRE	tr|Q9V9M7|Q9V9M7_DROME	70	2e-80
tr|A0A0R4IVN8|A0A0R4IVN8_DANRE	tr|Q9V9T4|Q9V9T4_DROME	39.29	4e-21
tr|Q567N5|Q567N5_DANRE	tr|Q9V9W2|Q9V9W2_DROME	42.13	3e-55
tr|E9QH15|E9QH15_DANRE	tr|Q9VAX8|Q9VAX8_DROME	74.51	0
sp|O57521|HS90B_DANRE	tr|Q9VAY2|Q9VAY2_DROME	45.9	0
sp|Q5RKQ0|SPF27_DANRE	tr|Q9VAY6|Q9VAY6_DROME	59.71	4e-80
tr|A0A0R4IQ78|A0A0R4IQ78_DANRE	tr|Q9VBH8|Q9VBH8_DROME	59.82	1e-35
tr|Q6PBT1|Q6PBT1_DANRE	tr|Q9VBU9|Q9VBU9_DROME	84.15	1e-49
tr|Q6DI25|Q6DI25_DANRE	tr|Q9VBY2|Q9VBY2_DROME	55.71	2e-118
tr|E7F145|E7F145_DANRE	tr|Q9VC96|Q9VC96_DROME	48.33	0
tr|Q6DRM9|Q6DRM9_DANRE	tr|Q9VCD8|Q9VCD8_DROME	48.7	0
tr|E9QGM4|E9QGM4_DANRE	tr|Q9VCH5|Q9VCH5_DROME	43.99	5e-67
sp|Q8JIY8|MK67I_DANRE	tr|Q9VCY1|Q9VCY1_DROME	35.21	2e-34
tr|F8W2V6|F8W2V6_DANRE	tr|Q9VD58|Q9VD58_DROME	59.14	8e-150
tr|F1QDJ9|F1QDJ9_DANRE	tr|Q9VDK7|Q9VDK7_DROME	40.93	5e-123
tr|A2CG95|A2CG95_DANRE	tr|Q9VDT1|Q9VDT1_DROME	39.63	4e-82
tr|Q58ER0|Q58ER0_DANRE	tr|Q9VE52|Q9VE52_DROME	37.5	1e-13
tr|Q6NW62|Q6NW62_DANRE	tr|Q9VEJ1|Q9VEJ1_DROME	36	2e-16
tr|B0S754|B0S754_DANRE	tr|Q9VF56|Q9VF56_DROME	42.45	0
tr|Q1LV08|Q1LV08_DANRE	tr|Q9VFE7|Q9VFE7_DROME	35.71	3e-155
tr|F1QUE3|F1QUE3_DANRE	tr|Q9VFF0|Q9VFF0_DROME	56.19	0
tr|A3KPR1|A3KPR1_DANRE	tr|Q9VFV8|Q9VFV8_DROME	43	0
tr|A0A0R4IH71|A0A0R4IH71_DANRE	tr|Q9VFV9|Q9VFV9_DROME	45.76	3e-87
tr|A0A0R4ITF1|A0A0R4ITF1_DANRE	tr|Q9VG84|Q9VG84_DROME	47.57	0
tr|E7F9S7|E7F9S7_DANRE	tr|Q9VGG9|Q9VGG9_DROME	60.25	0
tr|F1QFQ6|F1QFQ6_DANRE	tr|Q9VGQ1|Q9VGQ1_DROME	74.46	1e-122
tr|A0A0R4IQ72|A0A0R4IQ72_DANRE	tr|Q9VHC7|Q9VHC7_DROME	53.33	8e-22
tr|F6P0P4|F6P0P4_DANRE	tr|Q9VHH8|Q9VHH8_DROME	71.3	1e-43
tr|Q7T3D4|Q7T3D4_DANRE	tr|Q9VHI1|Q9VHI1_DROME	57.69	0
tr|A0A1L1QZG0|A0A1L1QZG0_DANRE	tr|Q9VHL2|Q9VHL2_DROME	44.86	2e-23
tr|A0A1L1QZC5|A0A1L1QZC5_DANRE	tr|Q9VIF6|Q9VIF6_DROME	59.63	0
tr|E7F7E3|E7F7E3_DANRE	tr|Q9VIZ3|Q9VIZ3_DROME	58.96	0
tr|Q6P9Z2|Q6P9Z2_DANRE	tr|Q9VJ74|Q9VJ74_DROME	69	0
tr|A0A0R4IV90|A0A0R4IV90_DANRE	tr|Q9VK19|Q9VK19_DROME	54.08	2e-92
tr|Q6PH46|Q6PH46_DANRE	tr|Q9VK69|Q9VK69_DROME	70.49	0
tr|Q6DG11|Q6DG11_DANRE	tr|Q9VKD8|Q9VKD8_DROME	39	8e-123
tr|Q6DRK4|Q6DRK4_DANRE	tr|Q9VKW3|Q9VKW3_DROME	63	2e-153
tr|E7F7E3|E7F7E3_DANRE	tr|Q9VL25|Q9VL25_DROME	42.43	2e-160
tr|A0A0R4IUB5|A0A0R4IUB5_DANRE	tr|Q9VL71|Q9VL71_DROME	52.73	4e-30
tr|F1QZU7|F1QZU7_DANRE	tr|Q9VLC5|Q9VLC5_DROME	68.33	0
tr|F1R0J6|F1R0J6_DANRE	tr|Q9VLX2|Q9VLX2_DROME	42	2e-17
tr|F1QZ57|F1QZ57_DANRE	tr|Q9VM49|Q9VM49_DROME	43.24	1e-14
tr|E7FC33|E7FC33_DANRE	tr|Q9VM62|Q9VM62_DROME	47.11	0
tr|Q6P6X6|Q6P6X6_DANRE	tr|Q9VM69|Q9VM69_DROME	68.07	0
tr|A2ATX1|A2ATX1_DANRE	tr|Q9VMX3|Q9VMX3_DROME	54.14	2e-123
sp|Q4U0S5|PAF1_DANRE	tr|Q9VN55|Q9VN55_DROME	59.68	8e-148
tr|Q6DGM0|Q6DGM0_DANRE	tr|Q9VNB9|Q9VNB9_DROME	60.91	4e-44
tr|A0A0R4IQQ6|A0A0R4IQQ6_DANRE	tr|Q9VNE0|Q9VNE0_DROME	36	2e-12
tr|Q6NYU4|Q6NYU4_DANRE	tr|Q9VNF6|Q9VNF6_DROME	65.75	6e-25
tr|F1QJZ5|F1QJZ5_DANRE	tr|Q9VNG2|Q9VNG2_DROME	67.79	0
tr|F1QY90|F1QY90_DANRE	tr|Q9VNI8|Q9VNI8_DROME	37.22	5e-137
tr|F6NP87|F6NP87_DANRE	tr|Q9VPE2|Q9VPE2_DROME	42.41	2e-88
tr|F1QQZ1|F1QQZ1_DANRE	tr|Q9VPR5|Q9VPR5_DROME	75.59	0
tr|Q7ZUE4|Q7ZUE4_DANRE	tr|Q9VQK5|Q9VQK5_DROME	45.94	3e-173
tr|F1QLC5|F1QLC5_DANRE	tr|Q9VQK7|Q9VQK7_DROME	56.76	0
tr|E7F7E3|E7F7E3_DANRE	tr|Q9VR29|Q9VR29_DROME	43.27	9e-178
tr|Q6DRE7|Q6DRE7_DANRE	tr|Q9VRI0|Q9VRI0_DROME	51.95	0
tr|F1QF98|F1QF98_DANRE	tr|Q9VT19|Q9VT19_DROME	37.94	0
tr|E7F366|E7F366_DANRE	tr|Q9VTZ1|Q9VTZ1_DROME	49.45	2e-24
tr|F8W280|F8W280_DANRE	tr|Q9VU43|Q9VU43_DROME	61.94	4e-55
sp|Q7SXM7|PRP31_DANRE	tr|Q9VUM1|Q9VUM1_DROME	59.2	0
tr|B8JI08|B8JI08_DANRE	tr|Q9VVC5|Q9VVC5_DROME	62.9	0
tr|Q6PH45|Q6PH45_DANRE	tr|Q9VVI0|Q9VVI0_DROME	50.73	0
tr|A0A0R4IJV5|A0A0R4IJV5_DANRE	tr|Q9VVK8|Q9VVK8_DROME	51.1	1e-168
tr|F1QY65|F1QY65_DANRE	tr|Q9VVU6|Q9VVU6_DROME	70.83	0
tr|Q6DRF8|Q6DRF8_DANRE	tr|Q9VW52|Q9VW52_DROME	52.89	0
tr|E7F9B8|E7F9B8_DANRE	tr|Q9VWK5|Q9VWK5_DROME	49.75	4e-60
tr|F1QJ14|F1QJ14_DANRE	tr|Q9VX15|Q9VX15_DROME	47.74	9e-109
tr|F8W3D4|F8W3D4_DANRE	tr|Q9VX34|Q9VX34_DROME	43.11	0
tr|Q1LVV8|Q1LVV8_DANRE	tr|Q9VXE9|Q9VXE9_DROME	52.62	0
tr|A0A0R4IQB8|A0A0R4IQB8_DANRE	tr|Q9VXK5|Q9VXK5_DROME	41.98	1e-180
tr|A0A0R4INZ8|A0A0R4INZ8_DANRE	tr|Q9VXY3|Q9VXY3_DROME	48.84	1e-144
tr|A2BHA6|A2BHA6_DANRE	tr|Q9VYD8|Q9VYD8_DROME	71.83	7e-34
tr|F1QSZ2|F1QSZ2_DANRE	tr|Q9VYQ9|Q9VYQ9_DROME	59.53	0
tr|B0S522|B0S522_DANRE	tr|Q9VZE4|Q9VZE4_DROME	37.04	5e-94
tr|F1R9P5|F1R9P5_DANRE	tr|Q9VZQ3|Q9VZQ3_DROME	37.44	2e-32
tr|F1R4C8|F1R4C8_DANRE	tr|Q9VZU4|Q9VZU4_DROME	68.3	2e-114
tr|Q7ZUK9|Q7ZUK9_DANRE	tr|Q9W039|Q9W039_DROME	44.24	1e-93
tr|F1QDQ1|F1QDQ1_DANRE	tr|Q9W0B8|Q9W0B8_DROME	67.68	0
sp|Q1LVE8|SF3B3_DANRE	tr|Q9W0M7|Q9W0M7_DROME	74.55	0
tr|E9QIC1|E9QIC1_DANRE	tr|Q9W0R0|Q9W0R0_DROME	62.65	0
tr|Q7ZW29|Q7ZW29_DANRE	tr|Q9W1A9|Q9W1A9_DROME	52.29	2e-106
sp|Q7ZWF0|RAE1L_DANRE	tr|Q9W2E7|Q9W2E7_DROME	69.05	0
tr|B0S5J3|B0S5J3_DANRE	tr|Q9W2N6|Q9W2N6_DROME	45.76	0
tr|Q803S1|Q803S1_DANRE	tr|Q9W384|Q9W384_DROME	49.47	1e-77
tr|A0A1L1QZG0|A0A1L1QZG0_DANRE	tr|Q9W392|Q9W392_DROME	77.98	1e-51
tr|F1QBS1|F1QBS1_DANRE	tr|Q9W3M7|Q9W3M7_DROME	56.34	0
sp|Q7ZU99|TERA_DANRE	tr|Q9W414|Q9W414_DROME	41.9	2e-56
tr|A0A0R4ITV5|A0A0R4ITV5_DANRE	tr|Q9XYZ4|Q9XYZ4_DROME	44.27	3e-138
tr|Q1LV08|Q1LV08_DANRE	tr|Q9XZ06|Q9XZ06_DROME	35.1	2e-152
sp|Q6P5M2|WDR61_DANRE	tr|Q9XZ19|Q9XZ19_DROME	53.23	5e-121
tr|B0S585|B0S585_DANRE	tr|Q9XZ57|Q9XZ57_DROME	53.08	6e-107
tr|F1QD61|F1QD61_DANRE	tr|Q9Y134|Q9Y134_DROME	62.08	0
tr|Q6IQB1|Q6IQB1_DANRE	tr|R9Q794|R9Q794_DROME	71.03	3e-157
tr|Q6Q417|Q6Q417_DANRE	tr|X2J5G6|X2J5G6_DROME	61.67	4e-101
tr|F1QQ02|F1QQ02_DANRE	tr|X2J8R0|X2J8R0_DROME	35.06	2e-168
tr|Q7SXA3|Q7SXA3_DANRE	tr|X2J935|X2J935_DROME	57.89	1e-27
tr|F8W246|F8W246_DANRE	tr|X2J950|X2J950_DROME	85.05	3e-65
tr|Q1L8X4|Q1L8X4_DANRE	tr|X2JA36|X2JA36_DROME	40.76	9e-62
tr|Q8JHI0|Q8JHI0_DANRE	tr|X2JB48|X2JB48_DROME	80.61	6e-178
tr|F1R966|F1R966_DANRE	tr|X2JC31|X2JC31_DROME	79.42	0
sp|Q6Q415|RL36_DANRE	tr|X2JC35|X2JC35_DROME	61.82	1e-40
sp|Q803F6|RSSA_DANRE	tr|X2JC80|X2JC80_DROME	73.91	1e-113
tr|Q6PBZ1|Q6PBZ1_DANRE	tr|X2JCS6|X2JCS6_DROME	69.29	2e-122
tr|Q6PBW3|Q6PBW3_DANRE	tr|X2JCX8|X2JCX8_DROME	86.43	1e-86
tr|Q803G3|Q803G3_DANRE	tr|X2JDI1|X2JDI1_DROME	94.82	0
tr|A0A0R4IMF9|A0A0R4IMF9_DANRE	tr|X2JDP6|X2JDP6_DROME	41.38	1e-78
tr|A0A0R4IMS3|A0A0R4IMS3_DANRE	tr|X2JE06|X2JE06_DROME	63.69	3e-63
tr|Q6DGJ6|Q6DGJ6_DANRE	tr|X2JF59|X2JF59_DROME	75	2e-106
tr|Q1L8R2|Q1L8R2_DANRE	tr|X2JFR1|X2JFR1_DROME	43.51	4e-75
sp|Q642H9|RS4X_DANRE	tr|X2JGM9|X2JGM9_DROME	74.9	4e-154
tr|A0A0R4ISX6|A0A0R4ISX6_DANRE	tr|X2JGP4|X2JGP4_DROME	55.44	0

### Sheet: Late_orthologous_NuMat_proteins
Danio_NuMat_protein_ID	Drosophila_NuMat_protein_ID	% Identity	E-value
tr|F1QAX0|F1QAX0_DANRE	sp|O44424|DGC14_DROME	36.86	8e-71
tr|Q6NWJ5|Q6NWJ5_DANRE	sp|P06604|TBA2_DROME	93.75	0
tr|Q9PVF8|Q9PVF8_DANRE	sp|P35220|CTNA_DROME	60.64	0
tr|Q6ZM72|Q6ZM72_DANRE	sp|P45975|SUV39_DROME	35.23	3e-29
tr|A0A0R4IWB7|A0A0R4IWB7_DANRE	sp|Q00174|LAMA_DROME	40.5	2e-108
tr|Q6ZM72|Q6ZM72_DANRE	sp|Q32KD2|SETB1_DROME	38.46	6e-18
tr|A0A0R4IYN8|A0A0R4IYN8_DANRE	sp|Q7KKH3|SDA1_DROME	42.18	2e-24
tr|F1Q6Z0|F1Q6Z0_DANRE	sp|Q7YZH1|RNO_DROME	46.83	5e-157
tr|E9QGQ0|E9QGQ0_DANRE	sp|Q8IRW8|TRR_DROME	42.58	1e-34
tr|F1QUZ5|F1QUZ5_DANRE	sp|Q9VDE5|PPAN_DROME	39.9	2e-90
tr|Q6DRK9|Q6DRK9_DANRE	sp|Q9VDS6|SURF6_DROME	36.59	4e-15
tr|A0A0R4IX92|A0A0R4IX92_DANRE	sp|Q9Y149|MED15_DROME	40.83	2e-42
tr|A0A0G2L974|A0A0G2L974_DANRE	tr|A0A0B4JCY6|A0A0B4JCY6_DROME	45.45	8e-151
tr|A3KNA6|A3KNA6_DANRE	tr|A0A0B4KEK1|A0A0B4KEK1_DROME	45.53	8e-116
tr|F1QE63|F1QE63_DANRE	tr|A0A0B4KFJ7|A0A0B4KFJ7_DROME	50.34	1e-37
tr|B3DH62|B3DH62_DANRE	tr|A0A0B4KFQ2|A0A0B4KFQ2_DROME	47.62	2e-24
tr|F1Q6Z0|F1Q6Z0_DANRE	tr|A0A0B4KGP1|A0A0B4KGP1_DROME	42.86	9e-33
tr|G1K2I1|G1K2I1_DANRE	tr|A0A0B4LGG6|A0A0B4LGG6_DROME	58.93	3e-14
tr|Q4VBS0|Q4VBS0_DANRE	tr|A0A0B4LGV3|A0A0B4LGV3_DROME	53.33	1e-14
tr|A0A0R4IZF6|A0A0R4IZF6_DANRE	tr|A0A0B4LHB8|A0A0B4LHB8_DROME	77.78	3e-65
tr|F1RAZ1|F1RAZ1_DANRE	tr|A1Z6E6|A1Z6E6_DROME	47.46	5e-12
tr|F1RAZ1|F1RAZ1_DANRE	tr|A1Z8M2|A1Z8M2_DROME	58.42	6e-36
tr|F1RES6|F1RES6_DANRE	tr|A8DYD3|A8DYD3_DROME	40.52	6e-17
tr|F1QJ31|F1QJ31_DANRE	tr|A8JV07|A8JV07_DROME	46.27	4e-65
tr|Q6DHU2|Q6DHU2_DANRE	tr|E2QC83|E2QC83_DROME	38.36	1e-11
tr|F1QC64|F1QC64_DANRE	tr|M9MRS7|M9MRS7_DROME	36.72	8e-137
tr|B3DH62|B3DH62_DANRE	tr|M9MS41|M9MS41_DROME	57.14	8e-26
tr|E7F4T0|E7F4T0_DANRE	tr|M9PCM8|M9PCM8_DROME	43.02	2e-53
tr|E7FCQ8|E7FCQ8_DANRE	tr|M9PD50|M9PD50_DROME	41.16	2e-112
tr|F1QH83|F1QH83_DANRE	tr|M9PDQ2|M9PDQ2_DROME	69.79	7e-158
tr|F1QM98|F1QM98_DANRE	tr|M9PFM9|M9PFM9_DROME	45.28	2e-22
tr|A0A0G2KGQ1|A0A0G2KGQ1_DANRE	tr|M9PG55|M9PG55_DROME	57.51	1e-140
sp|Q5RJ20|AP2D_DANRE	tr|M9PG57|M9PG57_DROME	68.93	2e-98
tr|F1QGH7|F1QGH7_DANRE	tr|M9PGG4|M9PGG4_DROME	67.12	0
tr|F8W580|F8W580_DANRE	tr|M9PHZ5|M9PHZ5_DROME	44.14	1e-20
tr|F1QEW3|F1QEW3_DANRE	tr|O76521|O76521_DROME	46.62	1e-162
tr|E7F5R3|E7F5R3_DANRE	tr|Q0KIE7|Q0KIE7_DROME	36.75	9e-12
tr|E7F5R3|E7F5R3_DANRE	tr|Q7KU95|Q7KU95_DROME	37.75	8e-15
tr|E9QEX7|E9QEX7_DANRE	tr|Q9NF31|Q9NF31_DROME	43.94	3e-14
tr|A0A0R4IT14|A0A0R4IT14_DANRE	tr|Q9V433|Q9V433_DROME	37.96	1e-68
tr|F1RES6|F1RES6_DANRE	tr|Q9V9N4|Q9V9N4_DROME	46.67	9e-43
tr|F1QFK9|F1QFK9_DANRE	tr|Q9V9V0|Q9V9V0_DROME	53.16	4e-156
tr|Q6TNP9|Q6TNP9_DANRE	tr|Q9VAX7|Q9VAX7_DROME	39.37	7e-117
tr|F1RES6|F1RES6_DANRE	tr|Q9VDN4|Q9VDN4_DROME	46.91	8e-19
tr|F1RES6|F1RES6_DANRE	tr|Q9VFB9|Q9VFB9_DROME	43.01	9e-46
tr|F1QM98|F1QM98_DANRE	tr|Q9VLK8|Q9VLK8_DROME	40.74	7e-23
tr|F1Q8W2|F1Q8W2_DANRE	tr|Q9VQ58|Q9VQ58_DROME	55.75	8e-34
tr|A0A0R4IK67|A0A0R4IK67_DANRE	tr|Q9VQZ8|Q9VQZ8_DROME	35.37	3e-12
tr|A0A0R4IK67|A0A0R4IK67_DANRE	tr|Q9VQZ8|Q9VQZ8_DROME	42.46	4e-135
tr|X1WC64|X1WC64_DANRE	tr|Q9VRV5|Q9VRV5_DROME	38.95	4e-12
tr|F1Q9H5|F1Q9H5_DANRE	tr|Q9VRY4|Q9VRY4_DROME	37.08	9e-55
tr|E7F8Q2|E7F8Q2_DANRE	tr|Q9VS55|Q9VS55_DROME	35.58	5e-22
tr|F1Q6C8|F1Q6C8_DANRE	tr|Q9VUN7|Q9VUN7_DROME	59.59	0
tr|Q4VBS0|Q4VBS0_DANRE	tr|Q9VWS0|Q9VWS0_DROME	58.62	3e-25
tr|E7FGY2|E7FGY2_DANRE	tr|Q9VWS1|Q9VWS1_DROME	58.95	5e-89
tr|F1QSB8|F1QSB8_DANRE	tr|Q9VXW2|Q9VXW2_DROME	41.45	3e-128
tr|F1QND0|F1QND0_DANRE	tr|Q9VY54|Q9VY54_DROME	67.29	0
tr|A0A0R4IX82|A0A0R4IX82_DANRE	tr|Q9VYI2|Q9VYI2_DROME	37.87	5e-43
tr|F1QC64|F1QC64_DANRE	tr|Q9VZ45|Q9VZ45_DROME	36.99	1e-133
tr|F1QQW7|F1QQW7_DANRE	tr|Q9W2I4|Q9W2I4_DROME	49.65	9e-93
tr|F1RDF4|F1RDF4_DANRE	tr|Q9W3X8|Q9W3X8_DROME	68	2e-19
tr|F1QL68|F1QL68_DANRE	tr|X2JF83|X2JF83_DROME	70.3	5e-82
